# Longitudinal epi-transcriptome profiling reveals the crucial role of m^6^A in prenatal skeletal muscle development of pigs

**DOI:** 10.1101/2019.12.27.888560

**Authors:** Xinxin Zhang, Yilong Yao, Jinghua Han, Yalan Yang, Yun Chen, Zhonglin Tang, Fei Gao

**Author notes:** Correspondence should be addressed to Z.T. and F.G. These authors contributed equally to this work (Xinxin Zhang, Yilong Yao).

## Abstract

**Background:** N6-methyladenosine (m^6^A) is the most abundant RNA modification and essentially participates in the regulation of skeletal muscle development. However, the status and function of m^6^A methylation in prenatal myogenesis remains unclear now.

**Results:** In our present study, we first demonstrate that chemical suppression of m^6^A and knockdown METTL14 significantly inhibit the differentiation and promote the proliferation of C2C12 myoblast cells. The mRNA expression of m^6^A reader protein IGF2BP1, which functions to promote the stability of target mRNA, continually decreases during the prenatal skeletal muscle development. Thereafter, profiling transcriptome-wide m^6^A for six developmental stage of prenatal skeletal muscle, which spanning two important waves of pig myogenesis, were performed using a refined MeRIP sequencing technology that is optimal for small-amount of RNA samples. Highly dynamic m^6^A methylomes across different development stages were then revealed, with majority of the affected genes enriched in pathways of skeletal muscle development. In association with the transcriptome-wide alterations, transcriptional regulatory factors (MyoD) and differentiated markers (MyHC, MYH1) of muscle development are simultaneously regulated with m^6^A and IGF2BP1. Knockdown of IGF2BP1 also suppresses myotube formation and promotes cell proliferation.

**Conclusions:** The present study clarifies the dynamics of RNA m^6^A methylation in the regulation of prenatal skeletal muscle development, providing a data baseline for future developmental as well as biomedical studies of m^6^A functions in muscle development and disease.
