## Additional file 2 for "Longitudinal epi-transcriptome profiling reveals the crucial role of m^6^A in prenatal skeletal muscle development of pigs"

### Sheet: Table S1
Table S1 Data quality and processing information of MeRIP and R-MeRIP data from PK15 cell line
Sample	Raw data (reads)	Clean data (reads)	Mapped reads	Uniquely mapped reads	Unnique mapping rate (%)
R-MeRIP-PK15-1-IN	19199127	17138972	14148903	5650645	0.329696
R-MeRIP-PK15-1-IP	45416344	41465081	35761019	20672755	0.498558
R-MeRIP-PK15-2-IN	25173676	22895977	20553140	6474214	0.282766
R-MeRIP-PK15-2-IP	46196688	42116178	36673204	20655842	0.490449
MeRIP-PK15-1-IN	10166556	9840788	8912621	6340529	0.644311
MeRIP-PK15-1-IP	12040390	11457712	10290402	8023524	0.700273
MeRIP-PK15-2-IN	24074141	23323009	20988115	14676130	0.629255
MeRIP-PK15-2-IP	27995699	25359947	22429844	17763969	0.700473
IN: input IP: m6A immunoprecipitation

### Sheet: Table S2
Table S2 Data quality and processing information of MeRIP and R-MeRIP RNA from prenatal skeletal muscle
Sample	Raw data (reads)	Clean data (reads)	Mapped reads	Uniquely mapped reads	Unnique mapping rate (%)
E33-1-IN	17528915	15931256	12981722	6419762	0.402966
E33-1-IP	58643635	55632635	44907466	30643787	0.550824
E33-2-IN	14706559	13119563	10890382	6353175	0.484252
E33-2-IP	45062408	42704124	36119117	27965765	0.654873
E33-3-IN	13879275	12921889	10859526	6639126	0.513789
E33-3-IP	26340491	25370468	21122593	16825612	0.663197
E40-1-IN	16064227	13670695	11053478	5311109	0.388503
E40-1-IP	56205496	52435602	45114056	31995872	0.610194
E40-2-IN	23487869	22431976	20076770	6914484	0.308242
E40-2-IP	43066292	42348915	36707637	18228425	0.430434
E40-3-IN	19276934	16265088	13395189	6806483	0.418472
E40-3-IP	36622624	35032300	29205415	9899133	0.282572
E50-1-IN	16554153	14460836	11457269	6085952	0.420858
E50-1-IP	47321156	43070921	36503700	23602072	0.547982
E50-2-IN	19909379	17398509	14874642	6845997	0.393482
E50-2-IP	41247623	39270314	33300539	22907090	0.583318
E50-3-IN	20624746	20106778	18114053	5688580	0.282919
E50-3-IP	41221132	40417644	36401322	19380426	0.479504
E60-1-IN	17870895	15217421	12020498	6329858	0.415961
E60-1-IP	43996943	38412397	30647343	14975994	0.389874
E60-2-IN	20295550	19304107	15582405	7746927	0.40131
E60-2-IP	39283993	38357849	33133407	23830450	0.621267
E60-3-IN	17850244	17058962	14399058	7933564	0.465067
E60-3-IP	41080641	40249437	35697226	24932708	0.619455
E70-1-IN	18502699	15656689	12377038	6301478	0.402478
E70-1-IP	44229744	41553360	38112862	22015929	0.529823
E70-2-IN	19882626	18475647	15218468	7556072	0.408975
E70-2-IP	26687396	25462903	21546352	14853688	0.583346
E70-3-IN	23658457	22281443	18451360	9316007	0.418106
E70-3-IP	44774516	43601509	37315170	26173607	0.600291
E95-1-IN	23918181	20342206	16507141	6763850	0.332503
E95-1-IP	53787768	49262411	40430837	23899263	0.485142
E95-2-IN	24132725	21703645	17477996	7186669	0.331127
E95-2-IP	40302691	36520307	31116200	15801280	0.432671
E95-3-IN	24829038	21710864	17563661	7948555	0.36611
E95-3-IP	39860544	37218302	31071230	19395955	0.52114
IN: input IP: m6A immunoprecipitation; E33: 33 day post coitus (dpc); E40: 40dpc; E50: 50dpc; E60: 60dpc; E70: 70dpc; E95: 95dpc.

### Sheet: Table S3
Table S3 List of genes with positive correlation between the fold change of m6A and gene expression
Name	Group	log2FC of m6A level	Log2FC of gene expression level
MYBPC1	E33-E40	0.773	2.07403
TNFRSF21	E33-E40	0.758	0.707004
SPTB	E33-E40	1.77	1.74299
EPB41	E33-E40	-0.623	-0.599579
TPM2	E33-E40	0.474	0.665169
ZMIZ1	E33-E40	-1.15	-1.27101
ZMIZ1	E33-E40	-1.55	-1.27101
ITIH5	E33-E40	1.7	1.61758
ADGRL1	E33-E40	-1.26	-0.959671
ADGRL1	E33-E40	-1.39	-0.959671
LMOD2	E33-E40	1.05	2.20036
ENSSSCG00000016689	E33-E40	-0.849	-1.24875
LOC110255887	E33-E40	0.576	1.32893
LOC110255887	E33-E40	0.653	1.32893
ENSSSCG00000021899	E33-E40	-0.981	-1.33176
PTPRS	E33-E40	-1.47	-0.819338
ENSSSCG00000033041	E33-E40	0.973	0.87669
MYH1	E40-E50	3.33	1.39042
RPS17	E50-E60	-0.377	-0.465951
ENSSSCG00000018069	E60-E70	0.439	1.54512
ENSSSCG00000018078	E60-E70	0.462	1.04711
KLHL31	E70-E95	0.626	0.630546
TJP1	E70-E95	0.718	0.236325
PPP1R3C	E70-E95	1.07	2.05832
SHROOM4	E70-E95	1.06	0.437179
APLP2	E70-E95	0.729	0.47752
DUSP26	E70-E95	1.02	1.1747
AATK	E70-E95	1.88	2.11853
BAIAP2	E70-E95	1.91	0.642567
ENSSSCG00000018075	E70-E95	0.426	0.605048
MYH1	E70-E95	4.02	3.01237
Part gene has more than one significantly differrernt peak (p<0.05)

### Sheet: Table S4
Table S4 List of genes with negative correlation between the fold change of m6A and gene expression
Name	Group	log2FC of m6A level	Log2FC of gene expression level
LRP1	E33-E40	0.782	-0.511546
CHD4	E33-E40	0.483	-0.36698
PRRC2A	E33-E40	0.437	-0.354949
HDAC1	E33-E40	1.05	-0.570138
TPM1	E33-E40	0.653	-0.425884
MAP1A	E33-E40	0.494	-0.80832
TLN1	E33-E40	0.976	-0.412413
TNC	E33-E40	0.56	-1.1204
ZFHX4	E33-E40	0.627	-0.827243
FAT1	E33-E40	0.453	-0.334442
SH3PXD2A	E33-E40	0.435	-0.267172
SF3B2	E33-E40	0.634	-0.377606
SF3B2	E33-E40	0.931	-0.377606
DRAP1	E33-E40	0.505	-0.57332
HDGFL2	E33-E40	0.886	-0.529505
SMARCA4	E33-E40	0.692	-0.639652
TPM4	E33-E40	0.653	-0.454176
DENND5A	E33-E40	0.575	-0.35512
NUMA1	E33-E40	0.764	-0.436746
NCAM1	E33-E40	1.07	-0.363881
MAP1B	E33-E40	0.716	-0.409701
ENSSSCG00000017987	E33-E40	0.622	-0.51527
ENSSSCG00000017987	E33-E40	0.994	-0.51527
COX2	E33-E40	-1.08	0.68252
CHD3	E33-E40	0.474	-0.712722
MESD	E33-E40	0.971	-0.551292
PPM1G	E33-E40	0.963	-0.516834
FOXP1	E33-E40	0.871	-0.738305
PRPF6	E33-E40	0.702	-0.462012
EIF4G1	E33-E40	0.85	-0.333654
MARCKSL1	E33-E40	1.03	-1.30064
AKAP12	E33-E40	0.7	-0.739411
AKAP12	E33-E40	0.779	-0.739411
AKAP12	E33-E40	0.806	-0.739411
CNPY4	E33-E40	1.66	-0.730152
PSMD7	E33-E40	1.03	-0.458142
EIF5A	E33-E40	1.22	-0.405767
KANK2	E33-E40	1.37	-0.76281
BASP1	E33-E40	0.913	-1.66886
ATF4	E40-E50	-0.8	0.526088
KAT6B	E40-E50	1.49	-0.299999
ALPK3	E50-E60	-0.574	0.526971
HMGN3	E70-E95	0.69	-0.406053
EMILIN1	E70-E95	0.636	-0.447542
SMARCC1	E70-E95	0.745	-0.365119
DBN1	E70-E95	0.524	-0.703238
Part gene has more than one significantly differrernt peak (p<0.05)

### Sheet: Table S5
Table S5. List of primers for RT-qPCR used in this study
Gene name	Primer sequence
Gapdh	F: AGGTCGGTGTGAACGGATTTG
	R: TGTAGACCATGTAGTTGAGGTCA
METTL14	F: GGAGCGGCAGAAGTTACG
	R: GCAGATGTATCATAGGAAGCCC
MYH1	F: CTCTTCCCGCTTTGGTAAGTT
	R: CAGGAGCATTTCGATTAGATCCG
MyHC	F: CAAGTCATCGGTGTTTGTGG
	R: TGTCGTACTTGGGCGGGTTC
MyoD	F: CGAGCACTACAGTTGGCGACTAAGAT
	R: GCTCCACTATGCTGGACAGGCAGT
IGF2BP1	F:CGGCAACCTCAACGAGAGT
	R: GTAGCCGGATTTGACCAAGAA
YTHDF2	F: CAGGCAAGGCCGAATAATGC
	R: TCTCCGTTGCTCAGTTGTCC
